# Marker-free characterization of single live circulating tumor cell full-length transcriptomes

**DOI:** 10.1101/2021.11.16.468747

**Authors:** Sarita Poonia, Anurag Goel, Smriti Chawla, Namrata Bhattacharya, Priyadarshini Rai, Yi Fang Lee, Yoon Sim Yap, Jay West, Ali Asgar Bhagat, Juhi Tayal, Anurag Mehta, Gaurav Ahuja, Angshul Majumdar, Naveen Ramalingam, Debarka Sengupta

## Abstract

The identification and characterization of circulating tumor cells (CTCs) are important for gaining insights into the biology of metastatic cancers, monitoring disease progression, and medical management of the disease. The limiting factor that hinders enrichment of purified CTC populations is their sparse availability, heterogeneity, and altered phenotypic traits relative to the tumor of origin. Intensive research both at the technical and molecular fronts led to the development of assays that ease CTC detection and identification from the peripheral blood. Most CTC detection methods use a mix of size selection, immune marker based white blood cells (WBC) depletion, and positive enrichment antibodies targeting tumor-associated antigens. However, the majority of these methods either miss out on atypical CTCs or suffer from WBC contamination. Single-cell RNA sequencing (scRNA-Seq) of CTCs provides a wealth of information about their tumors of origin as well as their fate and is a potent method of enabling unbiased identification of CTCs. We present unCTC, an R package for unbiased identification and characterization of CTCs from single-cell transcriptomic data. unCTC features many standard and novel computational and statistical modules for various analysis tasks. These include a novel method of scRNA-Seq clustering, named <u>D</u>eep <u>D</u>ictionary <u>L</u>earning using <u>K</u>-means clustering cost (DDLK), expression based copy number variation (CNV) inference, and combinatorial, marker-based verification of the malignant phenotypes. DDLK enables robust segregation of CTCs and WBCs in the pathway space, as opposed to the gene expression space. We validated the utility of unCTC on scRNA-Seq profiles of breast CTCs from six patients, captured and profiled using an integrated ClearCell^®^ FX and Polaris^TM^ workflow that works by the principles of size-based separation of CTCs and marker based WBC depletion.
