## Supplementary Table S4: Highly expressed markers in immune cells and epithelial cells. for "Marker-free characterization of single live circulating tumor cell full-length transcriptomes"

### Sheet: Sheet1
Supplementary Table S4: Highly expressed markers in immune cells and epithelial cells.
PanglaoDB_markers			The Human Protein Atlas + Literature
Epithelial	B lymphocyte	T lymphocyte	Immune genes	Breast elevated genes
SCNN1B	CD2	CD3D	KIR3DL2	PRKAR2B
SCNN1D	CD5	CD3G	P2RY11	ALDH3B1
SCNN1G	MS4A1	CD3E	ECSCR	BRCA1
IFI16	CR2	HOPX	CARD17	CDH1
BOK	CD22	CCL3	TNFSF11	FGFR2
NKD1	FCER2	CCL4	HAVCR2	ACACB
FZD6	CD40	GIMAP2	CTSV	SRPX2
DKK3	CD69	SYT3	DNA2	GATA3
NRP2	CD70	NOTCH3	XCL1	MMD
KAP	CD79A	SEMA6D	XCL2	KRT18
SFRP5	CD79B	DKK3	KLRF1	NANOG
RAI14	CD80	IFIT3	GJD3	ALDH5A1
DEFB1	CD86	CERK	ERCC6L	GHR
KLK1	TNFRSF9	CCL6	EMID1	MLPH
AGR2	SDC1	PMCH	KIR2DL4	SDC1
APOA1	TNFSF4	CD4	SPTSSB	ALDH8A1
GPA33	TNFRSF13B	LTB	FAM212B	EPCAM
ANPEP	TNFRSF13C	GIMAP3	SPRED2	F2RL3
APN	PDCD1	CXCR6	SH2D1B	PDE11A
CRYBA1	IGHD	IL7R	DLL1	ELF5
BMI1	IGHM	SATB1	KLRC3	SLC19A3
BRCA1	RASGRP3	LEF1	STAB1	ALDH1L2
MUC16	HLA-DRA	ITK	VCAN	DRAM1
CEACAM5	LTB	TRBC2	SIGLEC1	BRIP1
CTSE	HLA-DQA1	PTPRCAP	LGALS2	ALDH1B1
SCGB1A1	FLI1	GEM	GZMB	ERBB2
DESMIN	CD14	CD7	MYBL2	KLK3
EXO1	SEMA6D	MAFF	ASIP	FRMD1
FOXA1	LAIR1	TGIF1	PHEX	AFAP1L1
GABRP	IFIT3	RORA	SMPD3	AZGP1
GGT1	IGLL1	TNFAIP3	MAN2B1	CD300LG
SFN	DNTT	CREM	CD33	ALDH7A1
KRT13	MME	PXDC1	CPVL	CLEC3A
LTF	SPN	NABP1	SUSD1	KRT8
SLC46A2	CD19	FAM110A	KPTN	KRT15
MEP1	CD24	EEF1B2P3	C1orf54	NLRP8
MEP7	CD27	TRAC	GPR31	ADIPOQ
NES1	B3GAT1	CD69	DPPA4	SHOX
KLK10	CD72	PFN1P1	FLT3	AGRN
P2RX7	MUM1	IL32	BATF3	FSIP2
CDKN2A	PAX5	CXCR4	KCNK17	APOD
TP63	JCHAIN	H2-Q7	IGFLR1	CLDN4
CDH3	MZB1	TRBC1	CD68	HCAR1
PPN1	LY6D	SEPT1	CLEC10A	PIWIL2
PSCA	H2-DMB2	BCL2	ITM2C	SLC44A4
AGER	FCMR	CYTL1	NR5A1	AKR1B15
ZFP42	BANK1	CD2	DIAPH3
SPRR1B	EDEM1	CTSW	IRF8
SI	VPREB3	PTPN22	ARL5C
TTR	H2-OB	TXK	ZP1
TM4SF20	POU2AF1	GDPD3	C12orf45
TSTD1	CRELD2	TRAF1	CCDC50
SYCN	DERL3	IL2RA	CD1D
HBEGF	SIGLECG	CD8B	CD1B
PIGR	RALGPS2	BATF3	CD1E
PRSS32	FCHSD2	GZMH	OR3A3
MUC13	POLD4	LAG3	TLCD1
SELENBP1	CMAH	CD8B1	DNASE1L3
ELF3	TNFRSF17	GZMK	E2F7
MUC3	HVCN1	GZMB	PLD4
OIT1	TRP53INP1	SH2D1A	NLRP7
TSPAN1	FCRLA	MYO1G	CD300C
GUCA2A	EDEM2	FMNL1	SCN9A
PHGR1	BLNK	S1PR4	CLIC3
LYPD8	H2-OA	CD247	CRTAP
LGALS4	TXNDC11	MS4A4C	PTCRA
GATA2	BTLA	GIMAP5	TLR9
SEC23B	SMAP2	CD28	XCR1
TSPAN8	SCD1	CD160	AMIGO3
DLX5	FAM46C	TCRG-C2	CD163
DGAT2	FKBP11	TCRG-C1	RPP25
ITPR2	SEC61A1	TCRG-C4	CLN8
THRSP	SPCS3	TRDC	ADAP2
PLA2G4A	SPIB	H2-T3	IRF7
SLC25A48	EAF2	H2-T10	LILRB4
PGR	CXCR4	RHOH	SIGLEC15
ZFP322A	BIRC3	KLRB1	MPEG1
FERMT1	IGLC2	CCR2	CLEC4C
ZFP704	IGLC3	IL2RB	NAGA
EHF	IGLC1	CD163L1	SMIM5
PLEKHS1	IL21R	TRDV4	CLEC6A
CDKL1	IGKC	MBD2	GPR33
MECOM	IGLV1	ICOS	RFPL4A
MSX1	VPREB1	IL18R1	RFPL4AL1
RNF128	VPREB2	TNFRSF4	LILRA4
ANLN	LRMP	CCL20	TNFRSF6B
CASC5	KLHL6	CLEC2D	ALG1L2
CKAP2	SLAMF6	CD8A	TIFAB
HMMR	FAM129C	CD6	FCN1
KIF15	BST1	S100A4	HMOX1
CKAP2L	MSH5	CCL5	LILRB1
KIF20B	DOK3	LCK	ICAM4
HIRIP3	BACH2	CD81	CCL24
INCENP	FCER2A	THY1	CXCL12
KIF23	PXK	LAT	PKD2L1
PRC1	IGHG1	SKAP1	SLC46A2
ECT2	IGHG3	TCF7	TNFRSF8
CXCL10	IGHG4	CCR7	APOBEC3A
CXCL8	IGHA	MYB	TMTC1
CCL20	CD38	CCL4L2	IL10
CXCL17	PTPRC	PYHIN1	CYP1B1
PRG4	EBF1	GZMA	NAAA
ALOX15	BCL11A	JUNB	CXCL9
F5	CCR7	DUSP2	SLIT2
EMILIN2	CD55	IFNG	C1QC
SAA3	CD74	CD52	SPIC
SPRR2A1	CD52	BRAF	MS4A7
SPTSSB	TLR9		MS4A14
FMO5	SWAP70		SERPINA9
IVL	HMGA1		C1QB
VSIG2			C1QA
AQP3			GPBAR1
PAQR5			CSF1R
EPCAM			VMO1
CLDN1			CD300E
OCLN			CD59
MUC5AC			PTPRC
