## Supplementary Table S6: Clusterwise differentially enriched pathways for "Marker-free characterization of single live circulating tumor cell full-length transcriptomes"

### Sheet: Sheet1
Supplementary Table S6: Clusterwise differentially enriched pathways
Cluster_0	Cluster_1	Cluster_2	Cluster_3
WP_CYTOPLASMIC_RIBOSOMAL_PROTEINS	RAGHAVACHARI_PLATELET_SPECIFIC_GENES	NIKOLSKY_BREAST_CANCER_19Q13.1_AMPLICON	FU_INTERACT_WITH_ALKBH8
KEGG_RIBOSOME	GNATENKO_PLATELET_SIGNATURE	REACTOME_TP53_REGULATES_TRANSCRIPTION_OF_CASPASE_ACTIVATORS_AND_CASPASES	FARMER_BREAST_CANCER_CLUSTER_6
REACTOME_EUKARYOTIC_TRANSLATION_ELONGATION	REACTOME_PLATELET_ADHESION_TO_EXPOSED_COLLAGEN	REACTOME_ERBB2_ACTIVATES_PTK6_SIGNALING	REACTOME_FOLDING_OF_ACTIN_BY_CCT_TRIC
REACTOME_RESPONSE_OF_EIF2AK4_GCN2_TO_AMINO_ACID_DEFICIENCY	TONKS_TARGETS_OF_RUNX1_RUNX1T1_FUSION_ERYTHROCYTE_DN	TAKAYAMA_BOUND_BY_AR	KEGG_PROTEASOME
BILANGES_SERUM_AND_RAPAMYCIN_SENSITIVE_GENES	HAHTOLA_MYCOSIS_FUNGOIDES_UP	SPIRA_SMOKERS_LUNG_CANCER_DN	BIOCARTA_PROTEASOME_PATHWAY
REACTOME_SELENOAMINO_ACID_METABOLISM	BIOCARTA_SPPA_PATHWAY	REACTOME_SYNTHESIS_OF_BILE_ACIDS_AND_BILE_SALTS_VIA_24_HYDROXYCHOLESTEROL	REACTOME_AUF1_HNRNP_D0_BINDS_AND_DESTABILIZES_MRNA
REACTOME_SRP_DEPENDENT_COTRANSLATIONAL_PROTEIN_TARGETING_TO_MEMBRANE	BIOCARTA_AGPCR_PATHWAY	ZHENG_FOXP3_TARGETS_IN_THYMUS_DN	WP_MITOCHONDRIAL_CIII_ASSEMBLY
REACTOME_NONSENSE_MEDIATED_DECAY_NMD_	YAMANAKA_GLIOBLASTOMA_SURVIVAL_UP	WP_EICOSANOID_METABOLISM_VIA_CYCLO_OXYGENASES_COX	SHIPP_DLBCL_VS_FOLLICULAR_LYMPHOMA_UP
REACTOME_EUKARYOTIC_TRANSLATION_INITIATION	CHUNG_BLISTER_CYTOTOXICITY_DN	REACTOME_THE_ACTIVATION_OF_ARYLSULFATASES	CREIGHTON_AKT1_SIGNALING_VIA_MTOR_DN
CHNG_MULTIPLE_MYELOMA_HYPERPLOID_UP	VALK_AML_CLUSTER_7	REACTOME_LYSINE_CATABOLISM	REACTOME_CROSS_PRESENTATION_OF_SOLUBLE_EXOGENOUS_ANTIGENS_ENDOSOMES_
HOLLEMAN_VINCRISTINE_RESISTANCE_ALL_DN	WIERENGA_STAT5A_TARGETS_DN	HOFMANN_MYELODYSPLASTIC_SYNDROM_HIGH_RISK_DN	REACTOME_DEGRADATION_OF_DVL
TIEN_INTESTINE_PROBIOTICS_6HR_UP	REACTOME_P130CAS_LINKAGE_TO_MAPK_SIGNALING_FOR_INTEGRINS	WP_DRUG_INDUCTION_OF_BILE_ACID_PATHWAY	REACTOME_DEFECTIVE_CFTR_CAUSES_CYSTIC_FIBROSIS
BILANGES_SERUM_RESPONSE_TRANSLATION	BIOCARTA_GATA3_PATHWAY	KANG_AR_TARGETS_UP	CAFFAREL_RESPONSE_TO_THC_8HR_3_DN
REACTOME_ACTIVATION_OF_THE_MRNA_UPON_BINDING_OF_THE_CAP_BINDING_COMPLEX_AND_EIFS_AND_SUBSEQUENT_BINDING_TO_43S	REACTOME_DEFECTS_OF_CONTACT_ACTIVATION_SYSTEM_CAS_AND_KALLIKREIN_KININ_SYSTEM_KKS_	KORKOLA_EMBRYONAL_CARCINOMA_DN	REACTOME_SCF_SKP2_MEDIATED_DEGRADATION_OF_P27_P21
REACTOME_PROTEIN_METHYLATION	ROSS_AML_OF_FAB_M7_TYPE	REACTOME_PI3K_EVENTS_IN_ERBB2_SIGNALING	WP_PROTEASOME_DEGRADATION
IIZUKA_LIVER_CANCER_EARLY_RECURRENCE	BIOCARTA_EDG1_PATHWAY	JEON_SMAD6_TARGETS_DN	RHODES_CANCER_META_SIGNATURE
BIOCARTA_THELPER_PATHWAY	BIOCARTA_INTEGRIN_PATHWAY	TURASHVILI_BREAST_NORMAL_DUCTAL_VS_LOBULAR_UP	REACTOME_NEGATIVE_REGULATION_OF_NOTCH4_SIGNALING
BIOCARTA_TCYTOTOXIC_PATHWAY	TENEDINI_MEGAKARYOCYTE_MARKERS	ZHENG_IL22_SIGNALING_DN	REACTOME_METABOLISM_OF_POLYAMINES
REACTOME_INFLUENZA_INFECTION	BIOCARTA_UCALPAIN_PATHWAY	LIU_TARGETS_OF_VMYB_VS_CMYB_UP	REACTOME_DEGRADATION_OF_AXIN
BIOCARTA_CTL_PATHWAY	REACTOME_GRB2_SOS_PROVIDES_LINKAGE_TO_MAPK_SIGNALING_FOR_INTEGRINS_	WATANABE_COLON_CANCER_MSI_VS_MSS_DN	WP_COMPUTATIONAL_MODEL_OF_AEROBIC_GLYCOLYSIS
HOLLEMAN_ASPARAGINASE_RESISTANCE_B_ALL_UP	PID_THROMBIN_PAR4_PATHWAY	REACTOME_TRANSCRIPTIONAL_REGULATION_OF_PLURIPOTENT_STEM_CELLS	REACTOME_THE_ROLE_OF_GTSE1_IN_G2_M_PROGRESSION_AFTER_G2_CHECKPOINT
REACTOME_REGULATION_OF_EXPRESSION_OF_SLITS_AND_ROBOS	VALK_AML_CLUSTER_8	MATZUK_EARLY_ANTRAL_FOLLICLE	REACTOME_HEDGEHOG_LIGAND_BIOGENESIS
WHITESIDE_CISPLATIN_RESISTANCE_DN	GOLUB_ALL_VS_AML_DN	FLORIO_HUMAN_NEOCORTEX	MINGUEZ_LIVER_CANCER_VASCULAR_INVASION_UP
GOERING_BLOOD_HDL_CHOLESTEROL_QTL_CIS	WP_SEROTONIN_TRANSPORTER_ACTIVITY	REACTOME_BICARBONATE_TRANSPORTERS	REACTOME_DECTIN_1_MEDIATED_NONCANONICAL_NF_KB_SIGNALING
HEDENFALK_BREAST_CANCER_BRACX_UP	PID_TCR_JNK_PATHWAY	TERAO_AOX4_TARGETS_SKIN_DN	REACTOME_DEGRADATION_OF_GLI1_BY_THE_PROTEASOME
DIRMEIER_LMP1_RESPONSE_LATE_DN	WP_MFAP5_EFFECT_ON_PERMEABILITY_AND_MOTILITY_OF_ENDOTHELIAL_CELLS_VIA_CYTOSKELETON_REARRANGEMENT	MATHEW_FANCONI_ANEMIA_GENES	WALLACE_PROSTATE_CANCER_UP
REACTOME_RRNA_PROCESSING	BIOCARTA_MCALPAIN_PATHWAY	FLORIO_NEOCORTEX_BASAL_RADIAL_GLIA_UP	KEGG_OXIDATIVE_PHOSPHORYLATION
FLOTHO_PEDIATRIC_ALL_THERAPY_RESPONSE_UP	GRAHAM_CML_DIVIDING_VS_NORMAL_DIVIDING_UP	STAMBOLSKY_BOUND_BY_MUTATED_TP53	WP_OXIDATIVE_PHOSPHORYLATION
REACTOME_SIGNALING_BY_ROBO_RECEPTORS	PID_THROMBIN_PAR1_PATHWAY	HOEGERKORP_CD44_TARGETS_DIRECT_DN	REACTOME_REGULATION_OF_PTEN_STABILITY_AND_ACTIVITY
HAHTOLA_MYCOSIS_FUNGOIDES_DN	REACTOME_MET_ACTIVATES_RAP1_AND_RAC1	CONRAD_STEM_CELL	MOOTHA_VOXPHOS
HOLLEMAN_VINCRISTINE_RESISTANCE_B_ALL_DN	REACTOME_RUNX1_REGULATES_GENES_INVOLVED_IN_MEGAKARYOCYTE_DIFFERENTIATION_AND_PLATELET_FUNCTION	STEGER_ADIPOGENESIS_UP	REACTOME_G1_S_DNA_DAMAGE_CHECKPOINTS
ANDERSEN_LIVER_CANCER_KRT19_UP	BIOCARTA_PAR1_PATHWAY	HOLLERN_SOLID_NODULAR_BREAST_TUMOR_UP	JIANG_AGING_HYPOTHALAMUS_UP
MODY_HIPPOCAMPUS_PRENATAL	WELCH_GATA1_TARGETS	WP_ESTROGEN_METABOLISM	REACTOME_STABILIZATION_OF_P53
YAMASHITA_LIVER_CANCER_WITH_EPCAM_UP	REACTOME_ELEVATION_OF_CYTOSOLIC_CA2_LEVELS	BIOCARTA_FIBRINOLYSIS_PATHWAY	REACTOME_APC_C_CDH1_MEDIATED_DEGRADATION_OF_CDC20_AND_OTHER_APC_C_CDH1_TARGETED_PROTEINS_IN_LATE_MITOSIS_EARLY_G1
HOLLEMAN_ASPARAGINASE_RESISTANCE_ALL_UP	PID_PRL_SIGNALING_EVENTS_PATHWAY	SU_SALIVARY_GLAND	SCHLOSSER_MYC_TARGETS_AND_SERUM_RESPONSE_UP
JISON_SICKLE_CELL_DISEASE_DN	REACTOME_GP1B_IX_V_ACTIVATION_SIGNALLING	REACTOME_TIGHT_JUNCTION_INTERACTIONS	REACTOME_REGULATION_OF_RUNX2_EXPRESSION_AND_ACTIVITY
LUI_THYROID_CANCER_CLUSTER_3	REACTOME_DCC_MEDIATED_ATTRACTIVE_SIGNALING	REACTOME_CELLULAR_HEXOSE_TRANSPORT	REACTOME_ABC_TRANSPORTER_DISORDERS
POMEROY_MEDULLOBLASTOMA_PROGNOSIS_DN	REACTOME_FOXO_MEDIATED_TRANSCRIPTION_OF_CELL_CYCLE_GENES	FLORIO_NEOCORTEX_BASAL_RADIAL_GLIA_DN	REACTOME_ASYMMETRIC_LOCALIZATION_OF_PCP_PROTEINS
REACTOME_TRANSLATION	PID_SMAD2_3PATHWAY	ROETH_TERT_TARGETS_UP	YAO_TEMPORAL_RESPONSE_TO_PROGESTERONE_CLUSTER_10
REACTOME_PD_1_SIGNALING	REACTOME_COMMON_PATHWAY_OF_FIBRIN_CLOT_FORMATION	BLANCO_MELO_COVID19_SARS_COV_2_LOW_MOI_INFECTION_A594_ACE2_EXPRESSING_CELLS_DN	YAO_TEMPORAL_RESPONSE_TO_PROGESTERONE_CLUSTER_14
NEBEN_AML_WITH_FLT3_OR_NRAS_DN	PID_EPO_PATHWAY	WP_GENES_RELATED_TO_PRIMARY_CILIUM_DEVELOPMENT_BASED_ON_CRISPR	BIOCARTA_SM_PATHWAY
KIM_LRRC3B_TARGETS	YAO_TEMPORAL_RESPONSE_TO_PROGESTERONE_CLUSTER_3	MEBARKI_HCC_PROGENITOR_WNT_DN_CTNNB1_DEPENDENT	KEGG_PARKINSONS_DISEASE
LEE_DIFFERENTIATING_T_LYMPHOCYTE	REACTOME_ERYTHROPOIETIN_ACTIVATES_PHOSPHOINOSITIDE_3_KINASE_PI3K_	REACTOME_ACYL_CHAIN_REMODELLING_OF_PE	REACTOME_ORC1_REMOVAL_FROM_CHROMATIN
BIOCARTA_MONOCYTE_PATHWAY	BIOCARTA_AHSP_PATHWAY	REACTOME_PI3K_EVENTS_IN_ERBB4_SIGNALING	REACTOME_RUNX1_REGULATES_TRANSCRIPTION_OF_GENES_INVOLVED_IN_DIFFERENTIATION_OF_HSCS
TIEN_INTESTINE_PROBIOTICS_2HR_UP	SCIBETTA_KDM5B_TARGETS_UP	REACTOME_SHC1_EVENTS_IN_ERBB2_SIGNALING	WP_ELECTRON_TRANSPORT_CHAIN_OXPHOS_SYSTEM_IN_MITOCHONDRIA
PECE_MAMMARY_STEM_CELL_UP	REACTOME_SIGNALING_BY_HIPPO	FOURNIER_ACINAR_DEVELOPMENT_LATE_UP	REACTOME_ASSEMBLY_OF_THE_PRE_REPLICATIVE_COMPLEX
FLECHNER_BIOPSY_KIDNEY_TRANSPLANT_REJECTED_VS_OK_UP	BIOCARTA_MYOSIN_PATHWAY	REACTOME_UNWINDING_OF_DNA	SANA_RESPONSE_TO_IFNG_DN
BIOCARTA_IL17_PATHWAY	REACTOME_PLATELET_AGGREGATION_PLUG_FORMATION_	BLANCO_MELO_SARS_COV_1_INFECTION_MCR5_CELLS_UP	REACTOME_CYCLIN_A_CDK2_ASSOCIATED_EVENTS_AT_S_PHASE_ENTRY
XU_RESPONSE_TO_TRETINOIN_AND_NSC682994_UP	BIOCARTA_PLCE_PATHWAY	REACTOME_NITRIC_OXIDE_STIMULATES_GUANYLATE_CYCLASE	REACTOME_RESPIRATORY_ELECTRON_TRANSPORT
NEWMAN_ERCC6_TARGETS_UP	LUND_SILENCED_BY_METHYLATION	REACTOME_ACYL_CHAIN_REMODELLING_OF_PI	REACTOME_REGULATION_OF_RUNX3_EXPRESSION_AND_ACTIVITY
POMEROY_MEDULLOBLASTOMA_DESMOPLASIC_VS_CLASSIC_DN	GARGALOVIC_RESPONSE_TO_OXIDIZED_PHOSPHOLIPIDS_LIGHTYELLOW_UP	REACTOME_ACTIVATION_OF_THE_PHOTOTRANSDUCTION_CASCADE	REACTOME_CELLULAR_RESPONSE_TO_HYPOXIA
REACTOME_REGULATION_OF_TP53_ACTIVITY_THROUGH_METHYLATION	REACTOME_PLATELET_ACTIVATION_SIGNALING_AND_AGGREGATION	PID_RHODOPSIN_PATHWAY	REACTOME_APC_C_MEDIATED_DEGRADATION_OF_CELL_CYCLE_PROTEINS
WU_ALZHEIMER_DISEASE_DN	REACTOME_RESPONSE_TO_ELEVATED_PLATELET_CYTOSOLIC_CA2_	FINETTI_BREAST_CANCER_KINOME_RED	YAO_TEMPORAL_RESPONSE_TO_PROGESTERONE_CLUSTER_17
BOGNI_TREATMENT_RELATED_MYELOID_LEUKEMIA_UP	REACTOME_INTEGRIN_SIGNALING	GARGALOVIC_RESPONSE_TO_OXIDIZED_PHOSPHOLIPIDS_MAGENTA_DN	CAFFAREL_RESPONSE_TO_THC_8HR_5_DN
OSMAN_BLADDER_CANCER_DN	LOPEZ_MESOTHELIOMA_SURVIVAL_UP	SCHLESINGER_H3K27ME3_IN_NORMAL_AND_METHYLATED_IN_CANCER	REACTOME_ATF6_ATF6_ALPHA_ACTIVATES_CHAPERONE_GENES
MARSON_FOXP3_CORE_DIRECT_TARGETS	PID_TXA2PATHWAY	CADWELL_ATG16L1_TARGETS_UP	YANG_BREAST_CANCER_ESR1_BULK_UP
WINTER_HYPOXIA_DN	PID_S1P_S1P3_PATHWAY	REACTOME_ACYL_CHAIN_REMODELLING_OF_PC	DELPUECH_FOXO3_TARGETS_DN
WP_PATHOGENESIS_OF_SARSCOV2_MEDIATED_BY_NSP9NSP10_COMPLEX	TAVOR_CEBPA_TARGETS_DN	KORKOLA_CORRELATED_WITH_POU5F1	COLLER_MYC_TARGETS_UP
BILANGES_RAPAMYCIN_SENSITIVE_GENES	BIOCARTA_ECM_PATHWAY	WP_EICOSANOID_METABOLISM_VIA_LIPO_OXYGENASES_LOX	REACTOME_HSF1_ACTIVATION
BIOCARTA_CTLA4_PATHWAY	PID_NECTIN_PATHWAY	BIOCARTA_ATRBRCA_PATHWAY	REACTOME_RESPIRATORY_ELECTRON_TRANSPORT_ATP_SYNTHESIS_BY_CHEMIOSMOTIC_COUPLING_AND_HEAT_PRODUCTION_BY_UNCOUPLING_PROTEINS_
HSIAO_HOUSEKEEPING_GENES	DORSEY_GAB2_TARGETS	MEBARKI_HCC_PROGENITOR_WNT_DN_BLOCKED_BY_FZD8CRD	REACTOME_REGULATION_OF_RAS_BY_GAPS
WP_GANGLIO_SPHINGOLIPID_METABOLISM	KAMIKUBO_MYELOID_MN1_NETWORK	KEGG_ALPHA_LINOLENIC_ACID_METABOLISM	MALONEY_RESPONSE_TO_17AAG_DN
LUI_TARGETS_OF_PAX8_PPARG_FUSION	REACTOME_THROMBIN_SIGNALLING_THROUGH_PROTEINASE_ACTIVATED_RECEPTORS_PARS_	WP_LEPTIN_AND_ADIPONECTIN	ZHONG_SECRETOME_OF_LUNG_CANCER_AND_MACROPHAGE
LUI_THYROID_CANCER_PAX8_PPARG_DN	BIOCARTA_EGFR_SMRTE_PATHWAY	REACTOME_PEROXISOMAL_LIPID_METABOLISM	TOMLINS_PROSTATE_CANCER_UP
ZHENG_FOXP3_TARGETS_IN_T_LYMPHOCYTE_DN	BOYLAN_MULTIPLE_MYELOMA_D_CLUSTER_DN	GAVIN_PDE3B_TARGETS	HWANG_PROSTATE_CANCER_MARKERS
BOYAULT_LIVER_CANCER_SUBCLASS_G5_DN	BIOCARTA_MEF2D_PATHWAY	BLANCO_MELO_BRONCHIAL_EPITHELIAL_CELLS_INFLUENZA_A_DEL_NS1_INFECTION_DN	REACTOME_SWITCHING_OF_ORIGINS_TO_A_POST_REPLICATIVE_STATE
PARK_APL_PATHOGENESIS_UP	WP_OVERVIEW_OF_LEUKOCYTEINTRINSIC_HIPPO_PATHWAY_FUNCTIONS	WP_TAMOXIFEN_METABOLISM	HOFMANN_MYELODYSPLASTIC_SYNDROM_LOW_RISK_DN
FARMER_BREAST_CANCER_CLUSTER_1	BIOCARTA_CCR3_PATHWAY	WAGNER_APO2_SENSITIVITY	REACTOME_COMPLEX_I_BIOGENESIS
REACTOME_METABOLISM_OF_AMINO_ACIDS_AND_DERIVATIVES	REACTOME_GPVI_MEDIATED_ACTIVATION_CASCADE	WP_TRYPTOPHAN_CATABOLISM_LEADING_TO_NAD_PRODUCTION	PELLICCIOTTA_HDAC_IN_ANTIGEN_PRESENTATION_DN
PID_IL12_STAT4_PATHWAY	HE_PTEN_TARGETS_UP	REACTOME_PI_3K_CASCADE_FGFR2	BURTON_ADIPOGENESIS_5
DIAZ_CHRONIC_MEYLOGENOUS_LEUKEMIA_DN	REACTOME_RETROGRADE_NEUROTROPHIN_SIGNALLING	NIKOLSKY_BREAST_CANCER_7Q21_Q22_AMPLICON	REACTOME_DNA_REPLICATION_PRE_INITIATION
PARK_HSC_VS_MULTIPOTENT_PROGENITORS_DN	PID_ECADHERIN_STABILIZATION_PATHWAY	REACTOME_THE_CANONICAL_RETINOID_CYCLE_IN_RODS_TWILIGHT_VISION_	REACTOME_INTERCONVERSION_OF_NUCLEOTIDE_DI_AND_TRIPHOSPHATES
WIELAND_UP_BY_HBV_INFECTION	PID_ILK_PATHWAY	ZHAN_MULTIPLE_MYELOMA_PR_UP	WHITESIDE_CISPLATIN_RESISTANCE_UP
BIOCARTA_LYM_PATHWAY	BIOCARTA_HDAC_PATHWAY	REACTOME_PHASE_2_PLATEAU_PHASE	AIYAR_COBRA1_TARGETS_DN
BIOCARTA_NO2IL12_PATHWAY	PID_P38_MKK3_6PATHWAY	REACTOME_FGFR2_LIGAND_BINDING_AND_ACTIVATION	REACTOME_ATTENUATION_PHASE
PARK_HSC_VS_MULTIPOTENT_PROGENITORS_UP	GENTILE_UV_RESPONSE_CLUSTER_D8	SUMI_HNF4A_TARGETS	ZHOU_TNF_SIGNALING_30MIN
KEGG_PRIMARY_IMMUNODEFICIENCY	BIOCARTA_CALCINEURIN_PATHWAY	WP_FARNESOID_X_RECEPTOR_PATHWAY	PELLICCIOTTA_HDAC_IN_ANTIGEN_PRESENTATION_UP
REACTOME_TICAM1_DEPENDENT_ACTIVATION_OF_IRF3_IRF7	JISON_SICKLE_CELL_DISEASE_UP	MATZUK_SPERMATOGONIA	MARKS_ACETYLATED_NON_HISTONE_PROTEINS
FERRANDO_TAL1_NEIGHBORS	WP_ENDOTHELIN_PATHWAYS	JI_METASTASIS_REPRESSED_BY_STK11	KUROKAWA_LIVER_CANCER_EARLY_RECURRENCE_UP
MARSON_FOXP3_TARGETS_STIMULATED_UP	REACTOME_PRE_NOTCH_PROCESSING_IN_GOLGI	WP_MAMMARY_GLAND_DEVELOPMENT_PATHWAY_INVOLUTION_STAGE_4_OF_4	SCHLOSSER_MYC_TARGETS_AND_SERUM_RESPONSE_DN
TONG_INTERACT_WITH_PTTG1	REACTOME_TRANSPORT_OF_CONNEXONS_TO_THE_PLASMA_MEMBRANE	WP_SPHINGOLIPID_METABOLISM_INTEGRATED_PATHWAY	REACTOME_REGULATION_OF_MRNA_STABILITY_BY_PROTEINS_THAT_BIND_AU_RICH_ELEMENTS
GREENBAUM_E2A_TARGETS_DN	ACOSTA_PROLIFERATION_INDEPENDENT_MYC_TARGETS_DN	REACTOME_POU5F1_OCT4_SOX2_NANOG_ACTIVATE_GENES_RELATED_TO_PROLIFERATION	REACTOME_MITOCHONDRIAL_CALCIUM_ION_TRANSPORT
WALLACE_PROSTATE_CANCER_RACE_UP	PID_PI3KCI_AKT_PATHWAY	REACTOME_CDC6_ASSOCIATION_WITH_THE_ORC_ORIGIN_COMPLEX	REACTOME_SIGNALING_BY_NOTCH4
REACTOME_TRANSLATION_OF_STRUCTURAL_PROTEINS	REACTOME_ERYTHROPOIETIN_ACTIVATES_RAS	KIM_MYC_AMPLIFICATION_TARGETS_DN	WP_MITOCHONDRIAL_COMPLEX_I_ASSEMBLY_MODEL_OXPHOS_SYSTEM
WP_CANCER_IMMUNOTHERAPY_BY_PD1_BLOCKADE	BIOCARTA_EPONFKB_PATHWAY	REACTOME_SYNTHESIS_OF_BILE_ACIDS_AND_BILE_SALTS_VIA_27_HYDROXYCHOLESTEROL	LI_AMPLIFIED_IN_LUNG_CANCER
FINETTI_BREAST_CANCER_KINOME_GREEN	REACTOME_INTRINSIC_PATHWAY_OF_FIBRIN_CLOT_FORMATION	WP_COVID19_ADVERSE_OUTCOME_PATHWAY	REACTOME_DEGRADATION_OF_BETA_CATENIN_BY_THE_DESTRUCTION_COMPLEX
NUTT_GBM_VS_AO_GLIOMA_DN	MACLACHLAN_BRCA1_TARGETS_UP	REACTOME_IRAK4_DEFICIENCY_TLR2_4_	WONG_MITOCHONDRIA_GENE_MODULE
DISTECHE_ESCAPED_FROM_X_INACTIVATION	PID_FAK_PATHWAY	DACOSTA_UV_RESPONSE_VIA_ERCC3_XPCS_UP	CREIGHTON_AKT1_SIGNALING_VIA_MTOR_UP
BIOCARTA_CSK_PATHWAY	REACTOME_INTERLEUKIN_6_SIGNALING	REACTOME_XENOBIOTICS	SCHLOSSER_MYC_AND_SERUM_RESPONSE_SYNERGY
SPIELMAN_LYMPHOBLAST_EUROPEAN_VS_ASIAN_2FC_DN	BIOCARTA_ACTINY_PATHWAY	WP_CILIOPATHIES	REACTOME_FORMATION_OF_TUBULIN_FOLDING_INTERMEDIATES_BY_CCT_TRIC
KYNG_RESPONSE_TO_H2O2_VIA_ERCC6	PID_HDAC_CLASSIII_PATHWAY	WP_TYPE_II_DIABETES_MELLITUS	BOYAULT_LIVER_CANCER_SUBCLASS_G123_UP
MORI_LARGE_PRE_BII_LYMPHOCYTE_DN	REACTOME_FORMATION_OF_FIBRIN_CLOT_CLOTTING_CASCADE_	REACTOME_PI_3K_CASCADE_FGFR1	YANG_BREAST_CANCER_ESR1_UP
REACTOME_SIGNALING_BY_NOTCH1_HD_DOMAIN_MUTANTS_IN_CANCER	REACTOME_SEMA4D_IN_SEMAPHORIN_SIGNALING	VICENT_METASTASIS_UP	ZHAN_MULTIPLE_MYELOMA_SUBGROUPS
REACTOME_TRAF6_MEDIATED_IRF7_ACTIVATION_IN_TLR7_8_OR_9_SIGNALING	PID_S1P_S1P1_PATHWAY	REACTOME_DEFECTIVE_C1GALT1C1_CAUSES_TN_POLYAGGLUTINATION_SYNDROME_TNPS_	SCHUHMACHER_MYC_TARGETS_UP
PID_CD8_TCR_DOWNSTREAM_PATHWAY	REACTOME_RHO_GTPASES_ACTIVATE_IQGAPS	REACTOME_REGULATION_OF_GENE_EXPRESSION_IN_BETA_CELLS	OUELLET_OVARIAN_CANCER_INVASIVE_VS_LMP_UP
TIEN_INTESTINE_PROBIOTICS_24HR_DN	BIOCARTA_CBL_PATHWAY	GINESTIER_BREAST_CANCER_ZNF217_AMPLIFIED_UP	REACTOME_PCP_CE_PATHWAY
KEGG_GLYCOSPHINGOLIPID_BIOSYNTHESIS_GANGLIO_SERIES	BARRIER_CANCER_RELAPSE_TUMOR_SAMPLE_DN	WP_ESTROGEN_RECEPTOR_PATHWAY	REACTOME_HEDGEHOG_OFF_STATE
REACTOME_RIPK1_MEDIATED_REGULATED_NECROSIS	TSUDA_ALVEOLAR_SOFT_PART_SARCOMA	REACTOME_SYNTHESIS_OF_PROSTAGLANDINS_PG_AND_THROMBOXANES_TX_	CHANDRAN_METASTASIS_TOP50_UP
GUTIERREZ_CHRONIC_LYMPHOCYTIC_LEUKEMIA_UP	REACTOME_SEALING_OF_THE_NUCLEAR_ENVELOPE_NE_BY_ESCRT_III	REACTOME_GRB2_EVENTS_IN_ERBB2_SIGNALING	SESTO_RESPONSE_TO_UV_C6
RAY_TARGETS_OF_P210_BCR_ABL_FUSION_DN	PID_ECADHERIN_KERATINOCYTE_PATHWAY	REACTOME_KETONE_BODY_METABOLISM	WP_INTRAFLAGELLAR_TRANSPORT_PROTEINS_BINDING_TO_DYNEIN
